# Two distinct waves of transcriptome and translatome remodelling drive germline stem cell differentiation

**DOI:** 10.1101/2023.05.14.540555

**Authors:** Tamsin J. Samuels, Jinghua Gui, Daniel Gebert, Felipe K. Teixeira

## Abstract

Development and tissue maintenance require a supply of new cells, which are generated by division of stem cells and then specialised to perform their function. The differentiation process requires the tight control of gene expression, but this has been challenging to study in a systematic manner in adult stem cells, which are sparsely distributed in tissues. We have overcome these limitations by establishing a robust protocol to synchronise *Drosophila* female germline stem cell (GSC) differentiation *in vivo*, allowing us to perform transcriptome and translatome analyses at high temporal resolution during differentiation. As well as observing dynamic changes in mRNA level, promoter usage and exon inclusion, our data reveal that changing translation efficiency is the predominant regulatory mechanism during GSC differentiation. Indeed, changes in mRNA level are frequently buffered by changes in translation efficiency, including the translational repression of transcripts that will only be translated later during oocyte maturation or embryo development. Contrary to the expected linear accumulation of changes from stem cell to differentiated cell, our data reveal that differentiation occurs through two distinct waves of changes in both the transcriptome and translatome level.
