## Supplementary Table 1 for "Two distinct waves of transcriptome and translatome remodelling drive germline stem cell differentiation"

### Sheet: 3fold_heatshock
	0h_rRNA	0.5h_rRNA	5h_rRNA	9h_rRNA	18h_rRNA	28h_rRNA	38h_rRNA
AOX1	4.26329	16.9191	11.1713	4.85196	4.75643	3.89351	7.20052
bam	23.6844	1053.19	181.341	74.3456	46.4735	24.687	18.0791
BomS6	22.1266	6.26036	2.11709	6.67502	23.0536	13.1967	8.41431
CAH5	4.06298	14.1911	6.78055	1.88369	2.33692	2.52892	1.90521
CG10237	7.83807	34.5134	7.02116	7.12568	11.5825	15.8604	10.0995
CG10960	32.0183	9.36212	45.5719	19.2691	28.1627	35.07	47.0941
CG10973	34.1372	115.545	41.3715	35.7493	34.371	37.2022	34.6688
CG12071	3.01224	12.0485	2.46715	1.23242	1.52051	1.92123	0.7881
CG13218	1.28369	10.9417	0.998739	1.26969	0.733404	1.01737	1.26983
CG13227	1.88657	68.3052	3.55382	1.23698	1.49756	1.36428	0.909503
CG13403	39.6896	13.0043	31.3436	34.0507	35.5804	35.9963	34.0679
CG14309	5.2774	22.0548	8.47208	5.72869	13.1109	21.9751	1.58285
CG15721	1.67097	152.398	9.19907	1.66931	1.30033	1.00944	1.90276
CG15784	14.4403	110.224	33.5991	11.6169	11.6634	12.1295	17.8597
CG2065	7.95512	30.0386	11.7259	6.15821	7.29012	7.98027	7.22382
CG3823	4.23713	21.6231	6.51855	5.69527	7.5482	7.58261	8.93407
CG42681	11.4771	73.5418	15.0831	10.5947	36.3327	31.1838	29.4673
CG42704	0.543264	65.4141	0.570758	0.403704	0.672293	0.796988	73.3394
CG5290	13.139	59.5719	12.5132	11.8561	12.1949	12.6519	12.9588
CG5958	330.548	64.7115	351.963	135.462	257.402	381.611	321.669
CG6785	3.88011	13.0446	4.21151	3.35491	4.07514	5.11205	5.78741
CG7130	9.47158	29.5498	14.8511	15.2329	12.0791	11.6328	10.8884
CG7945	39.0784	122.094	48.1856	37.7375	39.1843	42.165	41.5221
CG8042	15.5784	47.0342	18.4173	17.5428	16.1469	17.3918	18.2388
CG9314	3.48927	13.2229	4.20008	1.80658	3.70519	5.32963	3.45427
CG9449	14.7374	3.62898	11.8953	15.7302	12.8291	12.4431	12.4619
CG9747	15.6563	63.4653	20.8822	17.6973	20.2108	25.2039	16.7166
Cln3	24.4696	73.591	24.4824	17.9531	33.4365	44.0564	32.7185
Cp15	1.05652	10.3989	14.976	23.5634	10.8961	1.10468	75.2372
Cp36	11.774	3.16504	53.9901	4.48243	41.4705	81.4814	95.3075
Cyp4s3	1.54788	10.4881	1.95319	1.87448	1.87692	2.40172	1.95597
DnaJ-1	130.672	668.842	128.774	94.3226	100.534	122.824	122.753
E(spl)m2-BFM	12.6069	1.76528	4.83284	3.49545	3.20989	3.85511	3.65958
E(spl)m3-HLH	62.2499	18.5699	33.3675	25.7146	25.9437	27.6728	23.276
E(spl)m7-HLH	16.5039	1.9408	4.77706	3.89739	4.1085	5.25109	4.53927
E(spl)mbeta-HLH	60.6882	19.0539	33.4682	23.9771	26.4061	28.7737	22.8074
GstD10	3.20461	25.7423	1.81206	0.896588	1.22966	2.38656	1.17445
GstD2	4.30896	33.1834	15.6603	2.0879	3.26323	4.5876	2.56581
GstE1	49.9416	219.542	51.8857	45.7011	49.6521	52.6888	59.3284
GstE3	5.55133	22.372	6.83708	3.95159	5.29968	4.46746	4.95336
GstE6	8.20679	28.1833	15.4125	10.3193	8.70014	8.1748	10.2539
GstE7	2.52075	30.9423	4.19858	2.35452	2.93234	2.05119	2.74967
GstE8	2.38293	23.8814	2.9826	1.81497	2.48591	2.49978	3.21548
GstO3	11.3331	94.617	16.1696	13.3757	12.0553	11.7806	18.1144
Hsp22	15.5062	1574.5	115.652	44.6274	31.5865	21.1134	19.8426
Hsp23	119.975	6813.29	2658.19	1333.9	686.846	179.937	151.922
Hsp26	151.343	4492.96	927.63	399.668	249.555	167.467	144.146
Hsp27	164.664	1235.78	716.16	453.787	288.08	192.717	144.26
Hsp67Bc	13.3114	63.8936	10.1253	7.1584	7.68144	9.08926	5.67901
Hsp68	33.4879	2171.22	148.132	84.4992	59.7292	47.1682	47.3661
Hsp70Ab	0.450105	12.3798	1.25316	0.752213	0.564235	0.585591	0.508554
Hsp70Bc	0.46902	18.8539	1.09991	0.916752	0.721079	0.629572	0.646633
Hsp83	915.308	3307.98	1089.33	801.845	782.345	820.433	932.166
Ir94f	7.09417	152.502	10.5531	4.69825	9.78948	13.6331	11.0737
LamC	29.9235	94.6377	22.3645	20.7131	21.6473	25.7362	28.3417
Mct1	61.1039	17.8515	66.086	24.0927	44.8698	68.0988	56.6531
Nplp3	1.80366	15.8086	1.50467	1.60589	1.95388	1.47697	1.85053
NUCB1	27.9155	98.4137	35.3745	37.3614	31.0746	35.2116	38.1053
obst-H	0.20689	20.3567	0.752961	0.429112	0.495134	0.579598	0.38661
PH4alphaPV	11.7577	2.61882	5.32767	4.90083	9.81656	14.9781	20.5807
Sgt1	20.0604	127.997	26.6547	24.7238	23.0244	27.2136	27.8984
St4	15.6402	4.83396	9.66779	24.515	26.8198	27.7202	19.8214
stv	33.096	182.382	27.8307	20.6987	20.6974	25.7049	26.6282
Taf7	6.12908	22.994	8.07447	7.8792	7.16798	7.89253	7.86924
unc-45	25.3109	107.52	37.9187	29.0684	25.6897	27.3968	26.7559
veil	30.0098	112.759	35.0437	26.0647	34.4696	42.8792	36.5795
Vm32E	102.581	317.756	79.0849	175.954	443.385	511.276	328.305
Whamy	3.79949	23.7648	2.3074	1.56849	2.59035	2.95939	3.64493

### Sheet: contaminants
ck
Cp15
Cp16
Cp18
Cp19
Cp36
Cp38
dec
Pxd
Vm32E
Cp7Fa
Cp7Fb
Cp7Fc
Mur2B
CG11381
CG15571
CG15570
CG15721
CG12716
CG12398
Hsp60C
CG13113
CG13114
CG12517
CG13084
CG13083
Swim
CG13299
Ilp8
CG14187
CG1077
CG4066
CG4009
CG13998
CG31661
CG31926
CG31928
Muc12Ea
CG32642
Mur11Da
Muc4B
psd
Vm26Ac
Cp36
Fs(2)Ugr
Vm26Aa
Vm26Ab
fs(1)N
fs(1)M3
Vm32E
polybromo
Cad99C
CG13998
Vml
psd
Vm26Ac
clos
Yp3
Yp2
Yp1
yellow-k
yellow-h
yellow-g2
yellow-g
Femcoat
Cp70
Cp36
Cp18
2001-12-01
Cf2
Vm34Ca
Fcp3C
Uhg1
Uhg2
Uhg3
Uhg4
Uhg5
Uhg7
Uhg8
